# Changes in epithelial proportions and transcriptional state underlie major premenopausal breast cancer risks

**DOI:** 10.1101/430611

**Authors:** Lyndsay M. Murrow, Robert J. Weber, Joseph A. Caruso, Christopher S. McGinnis, Kiet Phong, Philippe Gascard, Alexander D. Borowsky, Tejal A. Desai, Matthew Thomson, Thea Tlsty, Zev J. Gartner

## Abstract

The human breast undergoes lifelong remodeling in response to estrogen and progesterone, but hormone exposure also increases breast cancer risk. Here, we use single-cell analysis to identify distinct mechanisms through which breast composition and cell state affect hormone signaling. We show that prior pregnancy reduces the transcriptional response of hormone-responsive (HR+) epithelial cells, whereas high body mass index (BMI) reduces overall HR+ cell proportions. These distinct changes both impact neighboring cells by effectively reducing the magnitude of paracrine signals originating from HR+ cells. Because pregnancy and high BMI are known to protect against hormone-dependent breast cancer in premenopausal women, our findings directly link breast cancer risk with person-to-person heterogeneity in hormone responsiveness. More broadly, our findings illustrate how cell proportions and cell state can collectively impact cell communities through the action of cell-to-cell signaling networks.
