## Supplemental Tables S1-S7 for "Changes in epithelial proportions and transcriptional state underlie major premenopausal breast cancer risks"

### Sheet: Table S1
Sample information								Experiment Information
Sample ID	Source	Age	Race	BMI	Gravidity	Parity	BC use	scRNAseq	FACS analysis	Immunostaining
RM142	KPNC	26	AA/H	unknown	0	0	none	x		2C, 2D, 4E
RM166	CHTN	24	C	33	unknown	unknown	none	x		3E
RM169	CHTN	22	C	unknown	unknown	unknown	combined	x
RM172	CHTN	20	AA	37.5	unknown	1	progestin	x
RM176	KPNC	21	AA	unknown	1	1	none	x
RM181	CHTN	19	AA	unknown	unknown	unknown	combined	x
RM183	CHTN	20	C	unknown	unknown	unknown	none	x
RM192	KPNC	27	H	unknown	1	1	none	x		4E
RM193	KPNC	27	AA	unknown	1	1	none	x		2C, 2D, 4E
RM198	KPNC	23	C	unknown	1	0	none	x		2D, 4E
RM203	KPNC	35	C	unknown	5	1	none	x		2C, 2D, 4E
RM216	CHTN	22	C	23.7	0	0	none	x		2C, 2D, 3E, 4E
RM222	KPNC	19	AA	unknown	0	0	progestin	x		2C, 2D, 4E
RM231	CHTN	22	C	23.5	0	0	combined	x
RM234	CHTN	32	AA	38.6	0	0	none	x	x
RM248	CHTN	19	C	25.5	0	0	combined	x	x
RM249	CHTN	23	C	41	3	1	progestin	x
RM253	CHTN	39	C	35.1	unknown	1	none	x		2C, 2D, 3E, 4E
RM261	CHTN	32	C	39.7	unknown	2	combined	x
RM263	CHTN	24	C	27.3	0	0	none	x		2C, 2D, 3E, 4E
RM264	CHTN	37	AA	31.5	6	3	none	x	x	2C, 2D, 3E, 4E
RM272	CHTN	23	C	26	0	0	none	x	x	2C, 2D, 3E, 4E
RM273	CHTN	24	AA	26.2	0	0	none	x	x	2C, 2D, 3E, 4E
RM274	CHTN	22	C	unknown	unknown	3	combined	x	x
RM278	CHTN	19	C	31.8	0	0	combined	x	x
RM282	CHTN	36	C	44.3	unknown	2	none	x	x	2C, 2D, 3E, 4E
RM288	CHTN	24	AA	42.4	unknown	unknown	combined	x
RM307	CHTN	19	AA	unknown	unknown	unknown	combined	x
RM236	CHTN	18	C	28.4	unknown	0	progestin		x
RM237	CHTN	22	C	unknown	0	0	combined		x
RM242	CHTN	36	AA	30.6	unknown	2	combined		x
RM246	CHTN	20	C	30.3	unknown	1	none		x
RM247	CHTN	22	C	31.9	unknown	0	combined		x	2C, 2D, 3E, 4E
RM252	CHTN	36	C	33.3	unknown	2	none		x
RM255	CHTN	35	AA	29.5	unknown	1	progestin		x
RM256	CHTN	32	C	37.1	unknown	2	progestin		x	2C, 2D, 3E, 4E
RM290	CHTN	19	C	25	unknown	0	none		x
KTB001	KTB	46	C	22.957	2	2	none	x
KTB006	KTB	44	C	25.573	3	3	none	x
KTB010	KTB	45	C	23.7344	2	2	none	x
KTB018	KTB	45	C	28.2864	2	2	none	x
KTB025	KTB	43	C	20.6575	4	3	none	x
KTB042	KTB	37	AI/C	25.9878	1	1	none	x
KTB052	KTB	47	C	28.3392	2	2	none	x
Table S1. Donor information for reduction mammoplasty samples and list of samples used for scRNAseq, FACS, and immunostaining experiments.

### Sheet: Table S2
Sample ID	Sort gate	10X chemistry	Batch	Sequencer	Number of reads	Percent reads mapped confidently to transcriptome	Median genes per cell	Number of cells passing QC
RM264	Live singlet	V2	1	HiSeq 4000	665013964	0.581	1552	4190
	Luminal				343078479	0.632	1207	2200
	Basal/Myoepithelial				332878058	0.62	1469	2747
RM272	Live singlet	V2	1	HiSeq 4000	656991798	0.546	1319	3502
	Luminal				337334049	0.552	1351	4205
	Basal				337758232	0.548	601	5003
RM273	Live singlet	V2	1	HiSeq 4000	338792766	0.658	2590	1783
	Luminal				353798722	0.662	2772	2482
	Basal				335833078	0.626	1891	5126
RM282	Live singlet	V2	1	HiSeq 4000	314274078	0.536	2359	2923
	Luminal				330627133	0.547	2888	2744
	Basal				317563455	0.51	2095	3101
RM263	Live singlet	V2	1	HiSeq 4000	331865524	0.607	2765	2653
RM222	Live singlet	V2	2	HiSeq 4000	346749732	0.615	2914	802
RM234	Live singlet	V2	2	HiSeq 4000	335184746	0.612	2188	2109
RM248	Live singlet	V2	2	HiSeq 4000	333160029	0.598	2602	2004
RM249	Live singlet	V2	2	HiSeq 4000	329434014	0.633	3036	1547
RM142	Live singlet	V3/MULTI-seq	3	NovaSeq	1665766405	0.596	2882	1350
RM166								481
RM176								180
RM183								510
RM192								867
RM193								768
RM198								1317
RM203								1166
RM216								741
RM253								698
RM272								1563
RM142	Epithelial	V3/MULTI-seq	3	NovaSeq	1553893597	0.596	3223	1665
RM166								175
RM176								81
RM183								507
RM192								831
RM193								645
RM198								824
RM203								532
RM216								723
RM253								408
RM272								1249
RM169	Pooled: Live singlet (90%) / CD45+ immune (10%)	V3/MULTI-seq	4	NovaSeq	1553430309	0.536	2513	488
RM172								119
RM181								1192
RM198								1377
RM231								1477
RM261								854
RM263								1704
RM272								1596
RM273								793
RM274								828
RM278								837
RM282								2202
RM288								1505
RM307								795
RM169	Epithelial	V3/MULTI-seq	4	NovaSeq	1591437578	0.55	2933.5	617
RM172								72
RM181								322
RM198								1008
RM231								678
RM261								336
RM263								822
RM272								1554
RM273								827
RM274								287
RM278								1147
RM282								3055
RM288								1092
RM307								657
KTB001	Pooled: Live singlet (50%) / Epithelial (50%)	V3/MULTI-seq	KTB	NovaSeq	2127752078	0.583	2702	921
KTB006								948
KTB010								718
KTB018								868
KTB025								743
KTB042								2310
KTB052								1857
Table S2. Summary statistics for single-cell RNA sequencing of twenty-eight reduction mammoplasty samples (RM) and seven Komen Tissue Bank samples (KTB).

### Sheet: Table S3
% EpCAM-/CD49f+ basal cells in the epithelium
Variables		95% CI
	Estimate	Lower	Upper	P value
Parity	32.13	27.08	37.2	1.3e-5	**
Age	-0.49	-0.82	-0.15	0.17
Dependent variable, % CD49f+ basal cells in the epithelium
Adjusted R-squared, 0.77
p < 8e-6
Table S3. Multiple linear regression analysis of the percentage of basal cells in the epithelium as measured by flow cytometry analysis

### Sheet: Table S4
Gene Symbol	Estrogen-responsive	Progesterone-responsive	Up in luteal phase	References
AZGP1	+	-	-	Abba et al. 2005, Mackay et al. 2007, Dunbier et al. 2010
CADPS2	-	-	-
CXCL13	-	-	+	Pardo et al. 2014
DIO2	-	+	+	Hu et al. 2014, Pardo et al. 2014
EFCAB4A	-	-	-
EFHD1	-	+	-	Cordeaux et al. 2010
FAM105A	-	-	-
FASN	-	+	+	Joyeux et al. 1989, Pardo et al. 2014
MTRNR2L12	-	-	-
MTRNR2L8	-	-	-
MYBPC1	-	+	+	Hu et al. 2014
PIP	-	+	-	Haagenset et al. 1992
PNMT	-	+	+	Pardo et al. 2014, Richer et al. 2002
PPP1R1B	-	-	-
RNASET2	-	-	-
SERPINA5	-	+	+	Pardo et al. 2014, Richer et al. 2002
SNORA76	-	-	-
TFF3	+	-	-	Dunbier et al. 2010, May et al. 1997, Miller et al. 2007
TNFSF11	-	+	+	Hu et al. 2014, Pardo et al. 2014, Tanos et al. 2013
WNT4	-	+	+	Pardo et al. 2014, Tanos et al. 2013
Table S4. Association of the 20 highest-loading genes in PC1 for HR+ luminal cells with estrogen signaling, progesterone signaling, or the luteal phase of the menstrual cycle.

### Sheet: Table S5
	Parous versus nulliparous pseudobulk: HR+ luminal cells
	baseMean	log2FC	lfcSE	stat	pvalue	FDR
AREG	225.141	-1.46802	0.518294	2.83242	0.00461978	0.0156855
WNT4	52.381	-1.33743	0.489346	2.7331	0.00627422	0.0156855
PGR	15.6627	-0.967486	0.396636	2.43923	0.0147186	0.0211475
TNFSF11	18.0995	-1.97014	0.824848	2.38848	0.016918	0.0211475
TFF1	419.006	-1.44506	0.643607	2.24525	0.0247524	0.0247524
Table S5. Canonical hormone-responsive genes differentially expressed in HR+ luminal cells between parous and nulliparous samples.

### Sheet: Table S6
Basal/myoepithelial cell paracrine response
		95% CI
Variable	Estimate	Lower	Upper	P value
Hormone signaling	-0.0271088	-0.428901	0.374683	0.946767
HR+ cell frequency	-0.000594096	-0.00362565	0.00243746	0.846283
Signaling × Frequency	2.25804	1.59856	2.91751	0.00222249	**
Dependent variable: basal cell paracrine response (metagene 10)
Predictors: HR+ hormone signaling state (metagene 8) × HR+ cell frequency
Adjusted R-squared, 0.76
p < 3e-8
Table S6. Multiple linear regression analysis of the basal paracrine response (metagene 10) in response to three predictors:
HR+ cell hormone signaling (HR+ metagene 8), the frequency of HR+ cells in the epithelium, and an interaction term (Signaling × Frequency)
representing the combined effects of HR+ signaling and frequency

### Sheet: Table S7
	Parous versus nulliparous pseudobulk: Basal cells								Obese versus non-obese pseudobulk: Basal cells
	baseMean	log2FC	lfcSE	stat	pvalue	FDR			baseMean	log2FC	lfcSE	stat	pvalue	FDR
WIF1	18.2728	-4.58356	1.00186	-4.57504	4.76e-06	0.000893763		GRP	68.6633	-4.96845	0.513907	-9.668	4.1236e-22	2.55168e-18
SPP1	213.363	-4.16501	0.970127	-4.29326	1.76e-05	0.00263061		SPP1	173.774	-4.1841	0.82989	-5.04175	4.61301e-07	0.000110032
GRP	61.3286	-4.08494	0.799184	-5.11138	3.2e-07	0.000212845		IGFBP3	735.151	-4.08299	1.19171	-3.42617	0.000612152	0.0282686
COL14A1	25.1515	-3.69058	0.792229	-4.65848	3.19e-06	0.000685927		COL14A1	29.549	-4.0561	0.896984	-4.52194	6.1276e-06	0.000997831
ACTA2	761.617	-2.60322	0.423477	-6.14726	7.88e-10	1.44e-06		ACTA2	862.008	-2.90801	0.304921	-9.53693	1.47123e-21	4.55198e-18
MYH11	23.1511	-2.54963	0.504644	-5.05232	4.36e-07	0.000228243		ANG	23.0503	-2.67737	0.441038	-6.07062	1.27417e-09	8.76063e-07
ACTG2	876.464	-2.39139	0.605449	-3.94977	7.82e-05	0.00773908		A2M	145.759	-2.5789	0.441103	-5.84648	5.02076e-09	2.54295e-06
LMOD1	23.169	-2.37696	0.435745	-5.45494	4.9e-08	3.93e-05		ACTG2	1024.02	-2.57253	0.389733	-6.60076	4.09061e-11	5.06254e-08
DDR2	42.5714	-2.35691	0.380047	-6.20163	5.59e-10	1.44e-06		COL4A1	49.1215	-2.43743	0.50773	-4.80065	1.58153e-06	0.000326218
ANG	29.4099	-2.3317	0.467128	-4.99157	5.99e-07	0.000250667		BASP1	27.4752	-2.40585	0.416906	-5.77072	7.89314e-09	3.25618e-06
PPP1R14A	37.147	-2.27894	0.387032	-5.88824	3.9e-09	4.76e-06		SPARCL1	145.624	-2.38988	0.418401	-5.71194	1.11694e-08	4.06568e-06
NEXN	58.5762	-2.27037	0.367747	-6.17372	6.67e-10	1.44e-06		DDR2	39.2805	-2.34435	0.381259	-6.14896	7.79926e-10	6.03272e-07
STC2	298.582	-2.24489	0.4871	-4.60868	4.05e-06	0.000801807		CPE	54.8461	-2.34338	0.470957	-4.97579	6.49828e-07	0.000148931
COL4A1	41.8576	-2.18257	0.640217	-3.40912	0.000651738	0.0300086		PPP1R14A	36.7626	-2.33071	0.366111	-6.36613	1.93861e-10	1.99935e-07
CPE	57.8286	-2.06143	0.425867	-4.84054	1.29e-06	0.000394993		STC2	310.896	-2.24909	0.437141	-5.145	2.67522e-07	7.11137e-05
PTN	61.1765	-2.04135	0.433478	-4.70924	2.49e-06	0.000602066		MYH11	26.7503	-2.22701	0.49824	-4.46975	7.83116e-06	0.00124254
CNN1	100.763	-2.02741	0.350606	-5.78258	7.36e-09	7.69e-06		PTN	57.9235	-2.20157	0.428381	-5.13927	2.75813e-07	7.11137e-05
A2M	136.626	-1.96419	0.486471	-4.03764	5.4e-05	0.00572869		MYLK	428.964	-2.14997	0.280898	-7.65391	1.94959e-14	4.02135e-11
FHL1	24.772	-1.94614	0.349462	-5.56896	2.56e-08	2.35e-05		VWA1	66.4039	-2.1393	0.470229	-4.54949	5.37767e-06	0.000899379
SSBP2	39.0488	-1.93331	0.398775	-4.84812	1.25e-06	0.000394993		LMOD1	22.295	-2.09556	0.415676	-5.04132	4.62321e-07	0.000110032
TGFBR3	46.3069	-1.85739	0.396086	-4.68935	2.74e-06	0.000627025		SBSPON	28.2551	-2.06847	0.435206	-4.75285	2.00568e-06	0.000376095
PPP1R12B	24.0198	-1.83868	0.491706	-3.73938	0.000184474	0.0136132		C2orf40	49.9916	-2.04517	0.461295	-4.43355	9.26932e-06	0.00143396
NFASC	38.3938	-1.81361	0.410198	-4.42129	9.81e-06	0.00159617		COL4A2	82.9683	-2.03716	0.478085	-4.26109	2.03433e-05	0.00256906
ABCB1	12.5253	-1.78294	0.532101	-3.35076	0.000805903	0.034031		IDH2	34.0136	-1.96831	0.361344	-5.44719	5.11729e-08	1.43935e-05
LCA5	17.4754	-1.75683	0.351273	-5.00132	5.69e-07	0.000250667		TAGLN	1633.94	-1.95688	0.293022	-6.67826	2.41802e-11	3.74067e-08
RBMS3	29.6105	-1.73993	0.421297	-4.12994	3.63e-05	0.00435497		EMP2	105.477	-1.92146	0.331058	-5.804	6.47513e-09	2.86201e-06
SPARCL1	137.74	-1.72602	0.422098	-4.08915	4.33e-05	0.00487637		MXRA8	26.2289	-1.91204	0.416608	-4.58954	4.44213e-06	0.000785369
MME	44.7995	-1.6964	0.45276	-3.74679	0.000179112	0.0133804		FHL1	23.2918	-1.90568	0.394332	-4.83269	1.34704e-06	0.00028743
CRIM1	97.8772	-1.67698	0.337198	-4.97326	6.58e-07	0.000253676		KCNMB1	50.625	-1.87948	0.334661	-5.61607	1.95349e-08	6.36221e-06
TAGLN	1477.58	-1.66317	0.385875	-4.31013	1.63e-05	0.00248851		CNN1	96.5404	-1.85221	0.317369	-5.83614	5.34234e-09	2.54295e-06
SBSPON	30.5643	-1.65688	0.403212	-4.1092	3.97e-05	0.00466205		MMP2	22.0799	-1.81472	0.432799	-4.19298	2.75314e-05	0.00321442
MAP1B	94.5007	-1.64518	0.324644	-5.06763	4.03e-07	0.000226844		TIMP2	18.9276	-1.79553	0.486143	-3.69342	0.000221259	0.0155585
SYNPO2	25.0663	-1.61863	0.340474	-4.75406	1.99e-06	0.000509435		MYL9	383.92	-1.78338	0.301431	-5.91637	3.29118e-09	1.85144e-06
JADE1	19.213	-1.61719	0.374712	-4.31581	1.59e-05	0.00247692		SYNM	76.1726	-1.76314	0.409506	-4.30552	1.66591e-05	0.00224101
TMTC1	27.7984	-1.60755	0.26777	-6.00348	1.93e-09	2.83e-06		CDH3	99.3953	-1.76	0.466114	-3.7759	0.00015943	0.0123319
BASP1	30.7158	-1.59682	0.494035	-3.23219	0.00122843	0.0415565		CHI3L1	308.261	-1.75301	0.405677	-4.32119	1.5519e-05	0.00213403
ARL4D	44.7765	-1.59606	0.318795	-5.00655	5.54e-07	0.000250667		SERPING1	101.612	-1.72204	0.311217	-5.53323	3.14394e-08	9.72734e-06
C1QTNF4	18.1527	-1.57791	0.349333	-4.51693	6.27e-06	0.00109367		NFASC	31.6087	-1.71784	0.405097	-4.24056	2.22963e-05	0.00275939
CD200	42.8056	-1.56561	0.378804	-4.13304	3.58e-05	0.00435497		PGM2L1	19.5349	-1.70513	0.434421	-3.92505	8.67109e-05	0.00777634
MAP1LC3A	30.6241	-1.55064	0.362571	-4.27678	1.9e-05	0.00277637		MFGE8	204.243	-1.69554	0.300384	-5.64456	1.65603e-08	5.69307e-06
CCNG2	53.2053	-1.54853	0.335896	-4.61014	4.02e-06	0.000801807		TUBA1A	561.284	-1.67031	0.26536	-6.29451	3.08374e-10	2.72602e-07
MYLK	460.154	-1.53784	0.372159	-4.1322	3.59e-05	0.00435497		RRAS	41.2906	-1.63616	0.401064	-4.07954	4.51249e-05	0.00457759
FOXN3	23.0602	-1.52468	0.366941	-4.15512	3.25e-05	0.00410375		NGFRAP1	84.2475	-1.63548	0.285056	-5.73738	9.61525e-09	3.7187e-06
GPT2	28.3161	-1.50746	0.342963	-4.39541	1.11e-05	0.00175964		APOE	717.177	-1.61933	0.354418	-4.56897	4.90117e-06	0.000842456
FAM63B	29.2999	-1.5068	0.328618	-4.58526	4.53e-06	0.000873554		SSPN	16.583	-1.60004	0.469997	-3.40436	0.00066319	0.0299549
GJA1	62.2968	-1.5044	0.312907	-4.80783	1.53e-06	0.000429614		NEXN	53.7251	-1.58903	0.390933	-4.06472	4.80897e-05	0.00479966
KCNMB1	45.1599	-1.49339	0.394794	-3.78271	0.000155131	0.0119549		SLC6A9	20.125	-1.58187	0.40584	-3.89778	9.70804e-05	0.00846103
ZNF395	17.6116	-1.48666	0.451559	-3.29229	0.000993747	0.0371701		PTGES	25.7655	-1.57788	0.452115	-3.49	0.000483012	0.0245133
NGFRAP1	96.741	-1.479	0.362684	-4.07794	4.54e-05	0.0050401		OXTR	77.2718	-1.56221	0.381239	-4.09771	4.17256e-05	0.00445169
SERPING1	105.951	-1.46574	0.373472	-3.92465	8.69e-05	0.00810936		FOXN3	18.2847	-1.55139	0.449298	-3.45292	0.000554548	0.0266011
SYNE1	36.7478	-1.4645	0.348547	-4.20174	2.65e-05	0.00340197		YPEL3	59.4347	-1.54632	0.405385	-3.81445	0.000136488	0.010828
MTRNR2L8	101.105	-1.45595	0.455008	-3.19983	0.00137506	0.04396		CSRP1	252.631	-1.54495	0.259535	-5.95277	2.63649e-09	1.63146e-06
IDH2	33.24	-1.45593	0.32914	-4.42344	9.71e-06	0.00159617		ITM2C	22.5266	-1.52929	0.396691	-3.8551	0.00011568	0.00929648
TMEM45A	20.7376	-1.4548	0.391644	-3.71459	0.000203532	0.0143275		FNDC4	42.9983	-1.52711	0.319882	-4.77399	1.80613e-06	0.000360526
P4HA1	68.603	-1.43956	0.427511	-3.36732	0.000759036	0.0326877		HIP1	18.5644	-1.52373	0.418789	-3.63841	0.000274324	0.0176824
MYL9	342.51	-1.41514	0.318007	-4.45005	8.59e-06	0.00146168		MAP1LC3A	26.9198	-1.5203	0.368616	-4.12436	3.71762e-05	0.00418267
TCF7L1	20.0311	-1.40047	0.332031	-4.21788	2.47e-05	0.00328265		PKD2	26.6899	-1.51493	0.357859	-4.23331	2.30273e-05	0.00279398
ZNF331	26.8409	-1.3934	0.353233	-3.9447	7.99e-05	0.00779925		ADARB1	17.8396	-1.50442	0.425071	-3.53921	0.000401319	0.0219767
LIFR	24.4818	-1.37962	0.38734	-3.56178	0.000368349	0.0196838		LIFR	25.4011	-1.5039	0.400423	-3.75578	0.000172799	0.0131436
C9orf3	71.0577	-1.37786	0.211449	-6.51631	7.21e-11	5.28e-07		NEO1	17.8886	-1.5031	0.428409	-3.50856	0.000450531	0.0236262
SLC6A8	43.8927	-1.37318	0.399863	-3.43413	0.000594448	0.0282595		EGFLAM	18.5962	-1.49029	0.424542	-3.51035	0.000447518	0.0236262
MXD1	17.883	-1.36295	0.380947	-3.57779	0.000346515	0.0194092		RBMS3	27.4027	-1.4825	0.416887	-3.55613	0.000376361	0.0215908
SNHG18	22.3352	-1.35995	0.342983	-3.96506	7.34e-05	0.00735885		PPAP2A	37.056	-1.4788	0.335024	-4.41402	1.01471e-05	0.001495
FAM126A	52.4084	-1.35931	0.365299	-3.7211	0.000198356	0.0141548		SH3BGRL	32.2321	-1.46117	0.411757	-3.54862	0.000387248	0.0215908
HECA	16.9739	-1.35277	0.370146	-3.6547	0.00025748	0.0161112		NKD2	25.5466	-1.45083	0.429376	-3.37893	0.000727688	0.0321638
C1orf21	71.2514	-1.34968	0.284047	-4.75162	2.02e-06	0.000509435		MIA	61.4738	-1.44096	0.42167	-3.41727	0.000632516	0.0289927
PIK3IP1	17.9566	-1.3428	0.401243	-3.34659	0.000818119	0.034031		GSN	150.098	-1.43011	0.407379	-3.51052	0.000447232	0.0236262
SECISBP2L	16.5934	-1.33668	0.340814	-3.92201	8.78e-05	0.00810936		SERPINF2	55.3647	-1.42676	0.411334	-3.46863	0.000523119	0.0254887
MMP2	24.7792	-1.33428	0.422129	-3.16085	0.00157312	0.0475902		SCNN1A	62.3712	-1.42388	0.334063	-4.26231	2.02325e-05	0.00256906
YPEL3	75.0623	-1.33083	0.404608	-3.28917	0.00100484	0.0371701		TMEM173	35.4664	-1.42137	0.427141	-3.32765	0.000875833	0.036131
DST	893.623	-1.31213	0.241258	-5.4387	5.37e-08	3.93e-05		STAC2	87.553	-1.41839	0.431062	-3.29045	0.00100027	0.0401927
KRT16	69.6463	-1.30384	0.279053	-4.67238	2.98e-06	0.000660495		WLS	73.4729	-1.406	0.288887	-4.86697	1.13322e-06	0.000250441
PPAP2A	42.9917	-1.30315	0.36572	-3.56325	0.000366288	0.0196838		ID1	422.013	-1.39818	0.386584	-3.61675	0.000298326	0.0184604
WLS	79.7816	-1.29885	0.279552	-4.64619	3.38e-06	0.000707259		C4orf48	37.9048	-1.38592	0.336521	-4.11838	3.81544e-05	0.00421606
TEAD1	51.0104	-1.29558	0.378908	-3.41925	0.000627937	0.0290957		CTSB	234.469	-1.38565	0.338931	-4.0883	4.3454e-05	0.00448155
HIP1	17.9841	-1.29167	0.338988	-3.81037	0.000138757	0.0110992		LAYN	18.4986	-1.37419	0.386747	-3.55321	0.000380559	0.0215908
BNIP3L	91.2955	-1.28897	0.389324	-3.31078	0.00093036	0.0356605		MSRB2	24.2195	-1.37176	0.345314	-3.97251	7.112e-05	0.00666804
PGM2L1	20.4908	-1.2855	0.372311	-3.45276	0.000554893	0.0267261		CXXC5	25.6072	-1.37046	0.377537	-3.63001	0.000283411	0.0177146
FBLIM1	53.9626	-1.27242	0.259963	-4.89463	9.85e-07	0.000343365		EPS8L2	75.3716	-1.35911	0.352151	-3.85945	0.000113645	0.00925307
SLC6A9	20.5004	-1.26994	0.362034	-3.50778	0.000451862	0.0231334		VAMP5	20.2189	-1.35209	0.403232	-3.35313	0.000799028	0.034336
CSRP1	266.323	-1.26275	0.259035	-4.87483	1.09e-06	0.000362398		FAM63B	27.2392	-1.34826	0.348493	-3.86884	0.000109354	0.00914436
ATXN1	21.661	-1.26114	0.348777	-3.61589	0.000299313	0.0180938		CC2D1A	25.2698	-1.34505	0.379209	-3.54698	0.000389675	0.0215908
GALNT3	62.0396	-1.2606	0.255733	-4.92938	8.25e-07	0.000301958		CDH1	29.4448	-1.33678	0.398636	-3.35339	0.000798268	0.034336
PKD2	24.3145	-1.25421	0.350682	-3.57648	0.000348257	0.0194092		HAPLN3	70.8682	-1.31424	0.400246	-3.28357	0.00102501	0.0406589
CDH1	31.9545	-1.25292	0.341732	-3.66638	0.000246007	0.015661		ARL4D	36.897	-1.31261	0.310429	-4.22839	2.35373e-05	0.00280094
OGT	47.4133	-1.25188	0.362404	-3.45439	0.000551539	0.0267261		C9orf3	60.868	-1.3033	0.281342	-4.63244	3.61377e-06	0.000657707
KRT17	483.923	-1.25167	0.394315	-3.1743	0.00150196	0.0460077		NEAT1	3048.52	-1.30135	0.324263	-4.01324	5.98905e-05	0.00579066
MXI1	64.9593	-1.25062	0.321744	-3.88701	0.000101488	0.00895176		NRP2	69.9016	-1.2967	0.294137	-4.4085	1.0409e-05	0.00149792
MFGE8	189.561	-1.24918	0.346574	-3.60437	0.000312909	0.0180938		PINK1	27.8135	-1.29379	0.354646	-3.64811	0.00026418	0.0172338
KIAA0355	33.0112	-1.24619	0.322195	-3.86781	0.000109819	0.00924122		SYNE1	28.8485	-1.29092	0.328417	-3.93072	8.46932e-05	0.00770708
ANKRD13A	13.8362	-1.23879	0.337777	-3.66748	0.000244957	0.015661		TPM2	1066.74	-1.2893	0.236147	-5.45971	4.76904e-08	1.40528e-05
OSBPL1A	15.415	-1.23557	0.342873	-3.60357	0.000313879	0.0180938		CCNG2	46.3346	-1.28477	0.362293	-3.54623	0.000390784	0.0215908
SLMAP	99.286	-1.23481	0.364273	-3.3898	0.000699429	0.0314142		SPARC	87.532	-1.27935	0.369316	-3.46411	0.000531982	0.025718
NEO1	18.3761	-1.22873	0.376881	-3.26027	0.00111305	0.0393654		FBXO2	684.638	-1.27256	0.311185	-4.08941	4.32477e-05	0.00448155
SMIM14	20.1244	-1.22718	0.307005	-3.99729	6.41e-05	0.00651496		NDN	28.7678	-1.26299	0.32515	-3.88431	0.000102619	0.00881953
DMD	31.904	-1.22046	0.268445	-4.5464	5.46e-06	0.000998801		CD200	35.654	-1.25371	0.340062	-3.6867	0.000227181	0.0157955
SESN3	14.2207	-1.21802	0.323453	-3.76569	0.000166092	0.0125356		SFRP1	326.769	-1.25019	0.344321	-3.63089	0.000282443	0.0177146
ADM	307.075	-1.20091	0.356284	-3.37064	0.000749931	0.0326691		FBLIM1	51.4536	-1.24651	0.318839	-3.90953	9.24777e-05	0.00817503
GLIPR1	142.292	-1.19681	0.26361	-4.54008	5.62e-06	0.0010041		PCMTD1	41.486	-1.24376	0.350585	-3.54767	0.000388656	0.0215908
CALD1	717.594	-1.19677	0.2837	-4.21844	2.46e-05	0.00328265		TGFBR3	38.0192	-1.2434	0.337953	-3.67921	0.00023396	0.016019
TANC2	17.7354	-1.19062	0.356291	-3.3417	0.00083267	0.0342471		BCAM	36.0367	-1.23745	0.33376	-3.7076	0.000209234	0.0152322
LPP	118.738	-1.18766	0.323344	-3.67306	0.000239666	0.015661		CYBRD1	28.6238	-1.22694	0.335947	-3.65219	0.000260011	0.0172338
ITGA1	20.806	-1.18262	0.327722	-3.60862	0.000307832	0.0180938		PDLIM7	94.98	-1.22125	0.294058	-4.1531	3.27998e-05	0.00375861
FSTL1	65.5888	-1.17695	0.308984	-3.80909	0.00013948	0.0110992		SCPEP1	76.7867	-1.21755	0.339167	-3.58981	0.000330916	0.0198807
FNBP1L	41.2236	-1.17122	0.297363	-3.93869	8.19e-05	0.00789194		TPD52L1	57.1416	-1.19943	0.322509	-3.71904	0.00019998	0.0147318
ZNF844	16.189	-1.16787	0.36911	-3.16403	0.001556	0.0472675		MYH9	267.566	-1.19849	0.32779	-3.65626	0.000255922	0.0172135
MBNL2	72.9452	-1.15999	0.326275	-3.55524	0.000377635	0.0200338		CADM4	23.6029	-1.19182	0.350779	-3.39764	0.000679694	0.0304779
MIA	61.9352	-1.15924	0.359405	-3.22544	0.00125777	0.0420463		DDAH2	36.6847	-1.18423	0.338094	-3.50266	0.000460636	0.0239531
SIAH2	32.7669	-1.15322	0.354238	-3.25549	0.00113195	0.0396509		APOL1	24.7805	-1.17168	0.364653	-3.21312	0.00131299	0.0497569
SNX24	12.9766	-1.14383	0.355688	-3.21584	0.00130065	0.0427173		KRT5	1539.26	-1.16643	0.338656	-3.4443	0.000572549	0.0270988
ARHGEF28	20.7244	-1.14381	0.337893	-3.38513	0.000711452	0.0315669		MAOB	64.0352	-1.14882	0.33044	-3.47662	0.000507769	0.0250618
ABCA5	31.0912	-1.14326	0.306104	-3.73488	0.000187807	0.0136132		SLC25A4	107.741	-1.14721	0.259094	-4.4278	9.52006e-06	0.00143683
VAT1	22.211	-1.14274	0.278883	-4.09757	4.18e-05	0.00477584		PRKCDBP	33.322	-1.13697	0.340855	-3.33565	0.000850989	0.0358226
LATS2	18.6171	-1.13958	0.361721	-3.15043	0.00163029	0.0483413		DPYSL2	131.064	-1.12871	0.309429	-3.64772	0.000264578	0.0172338
PRKAG2	14.5692	-1.13888	0.337168	-3.37779	0.000730721	0.0322265		NTRK2	37.9427	-1.11351	0.323534	-3.4417	0.00057806	0.0270988
CYBRD1	29.2337	-1.13837	0.35228	-3.23142	0.00123177	0.0415565		CALD1	696.548	-1.10422	0.251257	-4.39477	1.10891e-05	0.00155953
LMBR1L	15.1172	-1.13747	0.315946	-3.6002	0.000317971	0.0181864		GBAS	57.6786	-1.10158	0.29955	-3.67745	0.000235573	0.016019
RASSF3	22.4958	-1.13077	0.337814	-3.34731	0.000816011	0.034031		CD9	539.941	-1.09176	0.266121	-4.10249	4.0873e-05	0.00443724
GPRC5A	20.3253	-1.12082	0.301288	-3.7201	0.000199145	0.0141548		CTSD	83.4243	-1.08485	0.291337	-3.72371	0.00019632	0.0146365
TOM1L1	19.4925	-1.11943	0.302049	-3.70614	0.000210444	0.0145895		PDGFA	78.1844	-1.08164	0.299855	-3.60722	0.000309494	0.018776
MAGI1	26.8033	-1.11853	0.288418	-3.87814	0.000105257	0.00906569		CRIP2	56.7224	-1.07635	0.290683	-3.70284	0.0002132	0.0153405
SASH1	18.1418	-1.10773	0.299824	-3.69461	0.000220228	0.0149286		TSTD1	90.4008	-1.07164	0.299781	-3.57473	0.000350591	0.0208601
CSTA	75.9975	-1.10622	0.346826	-3.18957	0.00142486	0.0443989		UBR4	56.5557	-1.06994	0.303749	-3.52245	0.000427585	0.0232096
SLC25A4	122.27	-1.10291	0.308757	-3.57209	0.000354137	0.0194092		LPP	115.971	-1.06818	0.319919	-3.33892	0.000841038	0.0358226
TPT1-AS1	31.123	-1.0989	0.282972	-3.88341	0.000103	0.00897691		C1orf21	57.0934	-1.04586	0.31013	-3.37234	0.000745333	0.0324797
FYN	14.733	-1.09667	0.332752	-3.29576	0.000981565	0.0371701		CST3	209.596	-1.03785	0.26809	-3.87128	0.000108265	0.00914436
SNX18	15.4944	-1.09075	0.346082	-3.1517	0.00162324	0.0483413		TGFB1I1	112.472	-1.03698	0.280276	-3.69986	0.00021572	0.0153434
KRT14	3395.41	-1.09022	0.343941	-3.16979	0.0015255	0.0465341		TSC22D3	205.681	-1.02602	0.295232	-3.47529	0.000510307	0.0250618
MYH9	262.515	-1.08678	0.30314	-3.58509	0.000336964	0.0191234		VCL	43.4844	-1.02524	0.319335	-3.21055	0.00132483	0.0497569
PSAT1	51.1514	-1.08523	0.294934	-3.67957	0.000233625	0.0155542		MDFI	73.7528	-1.01583	0.312071	-3.25511	0.00113348	0.044113
DMTF1	17.5922	-1.0777	0.33346	-3.23186	0.00122987	0.0415565		ODF2L	42.4778	-1.001	0.300656	-3.32938	0.000870409	0.036131
MEG3	106.45	-1.07653	0.29873	-3.60368	0.000313738	0.0180938		BIRC3	190.445	-0.993866	0.309603	-3.21013	0.00132674	0.0497569
KLC3	37.5567	-1.07599	0.268233	-4.01139	6.04e-05	0.00622413		ITM2B	643.677	-0.993822	0.252264	-3.93962	8.16116e-05	0.0075375
FZD1	17.2475	-1.06931	0.33446	-3.19711	0.00138812	0.0439668		TCF7L2	49.3303	-0.980549	0.304392	-3.22133	0.00127597	0.0490415
TPM2	997.15	-1.06239	0.293997	-3.61362	0.000301957	0.0180938		MARCKSL1	146.245	-0.974718	0.243701	-3.99964	6.34389e-05	0.00603938
MYOF	48.797	-1.06165	0.281151	-3.77607	0.000159322	0.01215		IDS	57.4601	-0.97321	0.269794	-3.60724	0.000309475	0.018776
PPP3CA	19.2596	-1.05776	0.303028	-3.49064	0.000481874	0.0243296		CYBA	82.8097	-0.968848	0.291088	-3.32837	0.000873567	0.036131
FNDC4	47.8636	-1.05425	0.333937	-3.15704	0.0015938	0.0480174		HSBP1L1	65.7253	-0.943715	0.270417	-3.48985	0.000483295	0.0245133
UBR4	54.2441	-1.04956	0.271934	-3.85963	0.000113559	0.00944733		AHNAK	142.274	-0.92541	0.282597	-3.27467	0.00105786	0.0414306
TGFB1I1	107.687	-1.04773	0.285503	-3.66976	0.000242779	0.015661		PHGDH	69.7877	-0.922302	0.276455	-3.33618	0.000849394	0.0358226
HERC1	18.5726	-1.04577	0.315604	-3.31355	0.000921185	0.0355694		CD151	294.959	-0.917257	0.279739	-3.27898	0.00104183	0.0410628
FGFR1	96.3615	-1.04478	0.222099	-4.70414	2.55e-06	0.000602066		CCND3	132.674	-0.911984	0.262299	-3.47689	0.00050726	0.0250618
PCMTD1	47.2157	-1.03665	0.279785	-3.70518	0.00021124	0.0145895		TPM4	314.249	-0.900238	0.257492	-3.49618	0.000471967	0.0243378
TUBA1A	555.667	-1.03007	0.312917	-3.29182	0.000995411	0.0371701		STEAP1	64.8478	-0.898469	0.266247	-3.37458	0.000739294	0.032445
RNF24	46.6694	-1.02978	0.267409	-3.85094	0.000117665	0.00957136		CARHSP1	198.649	-0.867845	0.253133	-3.42842	0.000607109	0.0282465
SORBS1	33.0573	-1.02634	0.30778	-3.33465	0.000854082	0.0343557		CNN2	83.8846	-0.866818	0.246799	-3.51224	0.000444349	0.0236262
GLRX	21.1578	-1.0209	0.286022	-3.56932	0.000357908	0.0194092		TSHZ2	193.642	-0.837729	0.221226	-3.78676	0.000152625	0.011955
SLC48A1	18.8066	-1.01658	0.26766	-3.79802	0.000145858	0.0114242		SPINT2	488.666	-0.741404	0.215327	-3.44315	0.000574981	0.0270988
FRMD6	84.9094	-1.01012	0.279692	-3.61153	0.000304397	0.0180938		HNRNPA3	476.883	0.667519	0.205918	3.24167	0.0011883	0.0459573
RALBP1	131.674	-1.00586	0.201735	-4.98603	6.16e-07	0.000250667		G3BP1	163.647	0.710177	0.215179	3.3004	0.000965482	0.0390484
MSRB2	24.4918	-1.00382	0.298682	-3.36085	0.000777039	0.0332673		NPM1	2401.1	0.751673	0.226218	3.32278	0.000891264	0.0365241
C6orf132	40.0102	-1.00066	0.299282	-3.34353	0.000827193	0.034214		NOC3L	63.8277	0.877905	0.273422	3.2108	0.00132365	0.0497569
CAPG	37.0983	-1.0006	0.235451	-4.24972	2.14e-05	0.00307251		ODC1	302.57	0.902619	0.233864	3.85959	0.000113577	0.00925307
LAMC1	53.8824	-0.996957	0.311935	-3.19604	0.00139329	0.0439668		WDR75	31.1585	1.07367	0.316597	3.39127	0.0006957	0.0309712
CREBL2	17.9566	-0.99487	0.304224	-3.27019	0.00107476	0.0385703		SNRNP40	94.1387	1.07392	0.308737	3.47844	0.000504346	0.0250618
CCDC107	79.0245	-0.991637	0.294333	-3.3691	0.000754143	0.0326691		MTHFD2L	99.2404	1.09471	0.329901	3.31831	0.000905646	0.0368693
ACTN4	340.329	-0.981236	0.268402	-3.65584	0.00025634	0.0161112		FEZ1	61.2744	1.21221	0.333724	3.63238	0.000280823	0.0177146
MTUS1	29.6909	-0.980619	0.305067	-3.21443	0.00130702	0.0427173		NCF4	48.5611	1.23039	0.345427	3.56195	0.000368117	0.0215908
WDTC1	17.2767	-0.97125	0.296012	-3.28112	0.00103397	0.0376502		EIF5A	740.432	1.24221	0.330921	3.7538	0.000174171	0.0131436
RNF39	36.7498	-0.960527	0.301201	-3.18899	0.00142771	0.0443989		PSMB10	37.5653	1.30649	0.383516	3.4066	0.000657763	0.0299282
ALDH7A1	22.4681	-0.952343	0.279864	-3.40288	0.000666805	0.0305105		HMGA1	141.672	1.36431	0.319565	4.26926	1.96119e-05	0.00256906
SLC20A2	41.2318	-0.948599	0.242931	-3.9048	9.43e-05	0.00852327		ECE2	43.386	1.39803	0.425317	3.28704	0.00101248	0.0404207
SERINC1	84.0416	-0.941924	0.286439	-3.28839	0.00100761	0.0371701		HYPK	26.301	1.52383	0.429233	3.55012	0.000385053	0.0215908
TEAD3	27.2823	-0.926159	0.287284	-3.22385	0.0012648	0.0420892		CXCL3	1045.5	1.60324	0.399442	4.01371	5.97725e-05	0.00579066
SETD5	71.1304	-0.912852	0.281328	-3.2448	0.00117534	0.0409391		IL8	4140.78	1.93205	0.406028	4.75841	1.95125e-06	0.000376095
HNRNPU-AS1	22.8336	-0.911451	0.286251	-3.1841	0.00145204	0.0446654
PIP5K1A	33.5456	-0.910438	0.272688	-3.33876	0.000841538	0.0343557
BOC	24.4691	-0.910279	0.272763	-3.33726	0.00084609	0.0343557
SERINC3	60.5528	-0.898812	0.228749	-3.92925	8.52e-05	0.00810163
RP11-304L19.5	24.2779	-0.897835	0.272659	-3.29288	0.000991654	0.0371701
ELL2	74.288	-0.881473	0.272711	-3.23226	0.00122814	0.0415565
RBM33	32.0201	-0.867176	0.261752	-3.31297	0.000923122	0.0355694
TJP2	28.7766	-0.864909	0.267995	-3.22734	0.00124947	0.0419604
GAN	33.8023	-0.861801	0.264102	-3.26314	0.00110185	0.0393494
TTPAL	23.0146	-0.857937	0.250358	-3.42684	0.000610651	0.028475
TCEAL3	65.5341	-0.848695	0.208442	-4.07162	4.67e-05	0.00510152
PRPSAP1	37.4047	-0.831231	0.249174	-3.33595	0.000850093	0.0343557
KMT2C	28.1419	-0.814383	0.247641	-3.28856	0.00100701	0.0371701
RAB9A	77.6148	-0.812005	0.246988	-3.28763	0.00101036	0.0371701
TNRC6B	59.0988	-0.810096	0.22898	-3.53785	0.000403404	0.020798
KDM5B	38.7474	-0.807521	0.241198	-3.34796	0.000814081	0.034031
AHNAK	147.669	-0.77824	0.240127	-3.24095	0.00119132	0.0409466
SEMA3C	59.3305	-0.775055	0.239041	-3.24234	0.00118551	0.0409391
DSG2	51.2293	-0.757221	0.232405	-3.2582	0.00112121	0.0394633
SLC38A2	243.133	-0.753082	0.226558	-3.32402	0.0008873	0.0349243
PAWR	227.292	-0.748699	0.215833	-3.46887	0.000522643	0.0258532
MALAT1	41357	-0.746592	0.203034	-3.67718	0.000235831	0.0155542
DSTN	1276.58	-0.732597	0.152873	-4.79221	1.65e-06	0.000447279
ARPC5	199.691	-0.724545	0.18728	-3.86877	0.000109385	0.00924122
YWHAH	174.207	-0.692466	0.217275	-3.18705	0.00143731	0.0443989
PRMT2	101.58	-0.639166	0.199912	-3.19724	0.00138748	0.0439668
NFAT5	78.888	-0.634221	0.187353	-3.38516	0.000711375	0.0315669
TMBIM1	118.877	-0.632293	0.178039	-3.55142	0.000383157	0.0201805
TCEAL4	253.679	-0.625828	0.196295	-3.18819	0.00143165	0.0443989
WASF2	146.514	-0.608843	0.179178	-3.39798	0.000678859	0.0308691
SLC25A5	520.775	0.548836	0.163467	3.35747	0.00078658	0.03348
XRCC5	289.613	0.565565	0.179527	3.15031	0.00163096	0.0483413
MLX	39.9471	0.612559	0.191038	3.20649	0.00134367	0.0433347
MITD1	85.4875	0.622571	0.193764	3.21304	0.00131336	0.042734
M6PR	107.117	0.624505	0.193916	3.2205	0.00127968	0.0423914
PHPT1	153.985	0.639982	0.203669	3.14226	0.00167651	0.049292
NOL11	55.5553	0.703119	0.20717	3.39391	0.000689014	0.0311375
TUBA1C	596.253	0.714984	0.200226	3.57089	0.000355773	0.0194092
MAGOH	298.45	0.764173	0.22641	3.37518	0.000737674	0.0323384
MAGOHB	72.3377	0.785558	0.215419	3.64665	0.00026568	0.0164834
MT1G	297.99	0.787271	0.240069	3.27935	0.00104047	0.0376502
MRPS7	124.203	0.794406	0.238749	3.32738	0.000876681	0.0349243
APEX1	167.498	0.802688	0.234032	3.42982	0.00060399	0.028345
CIB1	79.3214	0.810852	0.231457	3.50326	0.000459607	0.0233666
NIP7	90.8775	0.81911	0.259642	3.15476	0.0016063	0.0481955
CCDC58	33.8554	0.820977	0.237136	3.46205	0.000536071	0.0263394
MRPL35	31.5153	0.840451	0.243368	3.45341	0.00055355	0.0267261
NOP14	48.2066	0.861812	0.2365	3.64402	0.000268409	0.0165128
PSMA5	234.689	0.879306	0.279466	3.14638	0.00165306	0.0487985
ICT1	52.425	0.883683	0.275847	3.20353	0.00135755	0.0435906
MRPL39	50.2453	0.885377	0.225872	3.91982	8.86e-05	0.00810936
SLC25A22	18.0468	0.924823	0.279086	3.31376	0.000920505	0.0355694
S100A16	516.617	0.927334	0.256374	3.61712	0.000297903	0.0180938
PPIH	44.9668	0.934654	0.227587	4.10679	4.01e-05	0.00466205
WDR12	41.9855	0.95627	0.293223	3.26124	0.00110928	0.0393654
LYSMD2	32.6031	0.957953	0.276088	3.46974	0.000520963	0.0258532
LAP3	83.2202	0.962359	0.300006	3.2078	0.00133754	0.0433279
NSUN2	36.231	0.980596	0.265105	3.69889	0.000216545	0.0148161
MMP3	492.425	0.998406	0.307926	3.24235	0.00118548	0.0409391
CDH13	33.4856	0.99964	0.300621	3.32525	0.0008834	0.0349243
PPP1R14C	33.1938	1.00219	0.260048	3.85386	0.000116269	0.00956408
TYMP	280.433	1.00312	0.237128	4.2303	2.33e-05	0.00328265
ME2	28.7566	1.02549	0.243628	4.20925	2.56e-05	0.00334967
MTHFD1	27.0157	1.04049	0.274058	3.79662	0.000146685	0.0114242
METTL1	50.0338	1.12388	0.305616	3.67744	0.00023559	0.0155542
IPO4	33.7015	1.1295	0.351331	3.21491	0.00130486	0.0427173
TRAF1	28.566	1.14643	0.330024	3.47378	0.000513179	0.0257327
IGFBP7	59.0325	1.16281	0.349526	3.32684	0.000878377	0.0349243
TNFAIP8	37.4676	1.17616	0.293124	4.0125	6.01e-05	0.00622413
C10orf10	108.727	1.18739	0.358317	3.3138	0.000920387	0.0355694
CXCL2	1919.67	1.21047	0.368582	3.28412	0.00102301	0.0374471
SCFD2	11.2009	1.22663	0.384502	3.19018	0.00142183	0.0443989
S100A2	1198.1	1.24909	0.349836	3.57049	0.000356314	0.0194092
RAB38	52.2677	1.2604	0.384456	3.2784	0.00104398	0.0376502
NIPAL1	12.4412	1.29262	0.364856	3.54282	0.000395867	0.0205542
PLAUR	94.707	1.31797	0.273803	4.81357	1.48e-06	0.000429614
EIF5A	756.185	1.32862	0.261973	5.07162	3.94e-07	0.000226844
EIF5AL1	57.9852	1.39393	0.330016	4.22381	2.4e-05	0.00328265
LIF	64.7482	1.4319	0.383183	3.73686	0.000186336	0.0136132
CXCL3	969.494	1.56571	0.456448	3.43021	0.000603124	0.028345
APOBEC3G	21.5082	1.63729	0.475447	3.44369	0.000573837	0.0274579
IL8	3696.21	1.66396	0.469633	3.54311	0.000395431	0.0205542
CYP27B1	40.6188	1.68175	0.414522	4.05709	4.97e-05	0.0053496
CXCL1	2539.71	1.85318	0.476093	3.89247	9.92e-05	0.00885915
Table S7. Genes differentially expressed in basal/myoepithelial cells between parous versus nulliparous samples or obese (BMI ≥ 30) versus non-obese (BMI < 30) samples.
